# Non-essential function of KRAB zinc finger gene clusters in retrotransposon suppression

**DOI:** 10.1101/2020.01.17.910679

**Authors:** Gernot Wolf, Alberto de Iaco, Ming-An Sun, Melania Bruno, Matthew Tinkham, Don Hoang, Apratim Mitra, Sherry Ralls, Didier Trono, Todd S. Macfarlan

## Abstract

The Krüppel-associated box zinc finger protein (KRAB-ZFP) family amplified and diversified in mammals by segmental duplications, but the function of the majority of this gene family remains largely unexplored due to the inaccessibility of the gene clusters to conventional gene targeting. We determined the genomic binding sites of 61 murine KRAB-ZFPs and genetically deleted in mouse embryonic stem (ES) cells five large KRAB-ZFP gene clusters encoding nearly one tenth of the more than 700 mouse KRAB-ZFPs. We demonstrate that clustered KRAB-ZFPs directly bind and silence retrotransposons and block retrotransposon-borne enhancers from gene activation in ES cells. Homozygous knockout mice generated from ES cells deleted in one of two KRAB-ZFP clusters were born at sub-mendelian frequencies in some matings, but heterozygous intercrosses could also yield knockout progeny with no overt phenotype. We further developed a retrotransposon capture-sequencing approach to assess mobility of the MMETn family of endogenous retrovirus like elements, which are transcriptionally activated in KRAB-ZFP cluster KOs, in a pedigree of KRAB-ZFP cluster KO and WT mice. We identified numerous somatic and several germ-line MMETn insertions, and found a modest increase in activity in mutant animals, but these events were detected in both wild-type and KO mice in stochastic and highly variable patterns. Our data suggests that the majority of young KRAB-ZFPs play a non-essential role in transposon silencing, likely due to the large redundancy with other KRAB-ZFPs and other transposon restriction pathways in mice.

**One Sentence Summary:** Megabase-scale deletions of KRAB-ZFP gene clusters in mice leads to retrotransposon activation.
