## Supplementary material for "Non-essential function of KRAB zinc finger gene clusters in retrotransposon suppression": Supp table 1

### Sheet: Sheet1
KRAB-ZFP	Location (mm9)	Cluster	ZNFs	Conservation	Codon optimization	Epitope tag	Expression cell line	Expression vector	ChIP antibody	ChIP protocol	MACS14 settings	Peaks	Targeted TEs	Nonrep peaks	Top nonrep MEME motif (E-value)	Top nonrep MEME motif (length)	Secondary motif (E-value)	Match with predicted motif	Proportion of top TE target peaks with MEME motif	Proportion of top TE target peaks with predicted motif
2610305D13Rik	chr4:146,986,045-147,016,617	Chr4-cl	3	Mus	yes	N-3XFLAG	F9 EC cells	SB transposon	FLAG (F1804)	O'Geen et al. 2010	p-value < 1e-10, enrichment > 10	83	IAPEy-int	38	-	-	-	-	27/9	0/9
AW146154	chr7:48,734,244-48,755,260	-	12	Muroidea	yes	N-3XHA	F9 EC cells	SB transposon	HA (ab9110)	O'Geen et al. 2010	p-value < 1e-10, enrichment > 20	159	MurERV4-int, MurERV4_19-int, MYSERV6-int	39	2.1e-64	28	-	yes	55/56	55/56
EtOHi1	chr2:177,757,989-177,770,564	Chr2-cl	12	Mus	yes	C-3XHA	F9 EC cells	pLKO.1-puro (addgene #8453)	HA (ab9110)	O'Geen et al. 2010	p-value < 1e-10, enrichment > 10	67	RLTR46	34	3.6e-48	24	-	yes	1/1	0/1
Gm13051	chr4:146,064,713-146,094,024	Chr4-cl	14	Mus	yes	N-3XFLAG	F9 EC cells	SB transposon	FLAG (F1804)	O'Geen et al. 2010	p-value < 1e-10, enrichment > 20	550	ETnERV2-int, MMETn-int, ETnERV-int, RLTR45-int	20	2.9e-32	27	-	yes	244/246	37/246
Gm13139	chr4:146,506,202-146,556,724	Chr4-cl	11	Mus	yes	N-3XHA	F9 EC cells	SB transposon	HA (ab9110)	O'Geen et al. 2010	p-value < 1e-10, enrichment > 20	169	RMER16-int, MMERVK10C-int, LTRIS2, ETnERV2-int	3	-	-	-	-	-	119/103
Gm13145	chr4:146,756,251-146,766,735	Chr4-cl	3	Mus	yes	C-3XHA	F9 EC cells	pLKO.1-puro (addgene #8453)	HA (ab9110)	O'Geen et al. 2010	p-value < 1e-10, enrichment > 20	444		189	3.6e-24	29	2.4e-21	no	-	-
Gm13150	chr4:146,427,530-146,441,803	Chr4-cl	15	Mus	yes	C-3XHA	F9 EC cells	pLKO.1-puro (addgene #8453)	HA (ab9110)	O'Geen et al. 2010	p-value < 1e-10, enrichment > 20	98	IAPLTR1a_Mm	31	1.7e-12	29	-	yes (after trimming)	36/36	0/36
Gm13152	chr4:146,549,956-146,887,529	Chr4-cl	7	Mus	yes	N-3XFLAG	F9 EC cells	SB transposon	FLAG (F1804)	O'Geen et al. 2010	p-value < 1e-10, enrichment > 20	5189	RLTR13B1, RLTR13A, RLTR13B4, RLTR13B3, RLTR13A3, RLTR13D6, RLTR13D1, RLTR13B2, RLTR13A2, RLTR13C2, RLTR23	2686	3.7e-80	15	7.2e-20	yes	294/286	277/286
Gm13154	chr4:146,927,386-146,959,310	Chr4-cl	10	Mus	yes	N-3XFLAG	F9 EC cells	SB transposon	FLAG (F1804)	O'Geen et al. 2010	p-value < 1e-10, enrichment > 20	1561	RLTR9E, RLTR9D, ETnERV3-int, MMTV-int, RMER19B, IAPEY2_LTR	869	3.3e-1065	14	-	yes (after trimming)	136/105	0/105
Gm13157	chr4:147,128,083-147,183,895	Chr4-cl	11	Mus	yes	N-3XFLAG	F9 EC cells	pCW57.1 (addgene #41393)	FLAG (F1804)	O'Geen et al. 2010	p-value < 1e-10, enrichment > 20	443	IAPLTR4, IAPLTR3, IAPEY3_LTR	44	1.1e-06	20	-	yes	332/332	14/332
Gm13212	chr4:147,128,083-147,183,895	Chr4-cl	20	Mus	yes	N-3XFLAG	F9 EC cells	SB transposon	FLAG (F1804)	O'Geen et al. 2010	p-value < 1e-5, enrichment > 10	191		73	-	-	-	-	-	-
Gm13225	chr4:145,100,662-145,129,091	Chr4-cl	13	Mus	yes	N-3XFLAG	F9 EC cells	SB transposon	FLAG (F1804)	O'Geen et al. 2010	p-value < 1e-10, enrichment > 10	3570	B2_Mm1a, B1_Mus2, B1_Mus1, B1_Mm, B2_Mm2, B2_Mm1t, B1_Mur4, PB1D9, ID_B1	785	2.8e-1043	19	-	no	621/103	0/103
Gm13235	chr4:146,346,051-146,363,288	Chr4-cl	5	Mus	yes	C-3XHA	F9 EC cells	pLKO.1-puro (addgene #8453)	HA (ab9110)	O'Geen et al. 2010	p-value < 1e-5, enrichment > 10	1791	B2_Mm2	733	1.5e-26	21	-	no	6/42	1/42
Gm13247	chr4:145,654,583-145,667,372	Chr4-cl	7	Mus	yes	N-3XFLAG	F9 EC cells	SB transposon	FLAG (F1804)	O'Geen et al. 2010	p-value < 1e-5, enrichment > 10	277	RMER16-int	110	-	-	-	-	-	0/11
Gm13251	chr4:145,728,599-145,749,009	Chr4-cl	11	Mus	yes	N-3XFLAG	F9 EC cells	SB transposon	FLAG (F1804)	O'Geen et al. 2010	p-value < 1e-10, enrichment > 20	3300	RMER10A	1386	7.2e-40	29	-	no	113/16	0/16
Gm14295	chr2:176,583,305-176,593,409	Chr2-cl	25	Mus	yes	C-3XHA	B6 ES cells	pLKO.1-puro (addgene #8453)	HA (clone 16B12, Covance)	Imbeault et al. 2017	p-value < 1e-5	256	L1Md_T	83	-	-	-	-	-	9/23
Gm14326	chr2:177,677,316-177,691,994	Chr2-cl	15	Mus	yes	C-3XHA	F9 EC cells	pLKO.1-puro (addgene #8453)	HA (ab9110)	O'Geen et al. 2010	p-value < 1e-5, enrichment > 10	519	RLTR10	201	-	-	-	-	-	2/10
Gm14391	chr2:175,018,481-175,032,425	Chr2-cl	16	Mus	yes	C-3XHA	F9 EC cells	pLKO.1-puro (addgene #8453)	HA (ab9110)	O'Geen et al. 2010	p-value < 1e-5, enrichment > 10	382		139	1.5e-27	20	-	no	-	-
Gm14393	chr2:174,887,050-174,893,270	Chr2-cl	3	Mus	yes	C-3XHA	F9 EC cells	pLKO.1-puro (addgene #8453)	HA (ab9110)	O'Geen et al. 2010	p-value < 1e-5, enrichment > 10	121		41	-	-	-	-	-	-
Gm14399	chr2:174,957,983-174,967,500	Chr2-cl	18	Mus	yes	C-3XHA	B6 ES cells	pLKO.1-puro (addgene #8453)	HA (clone 16B12, Covance)	Imbeault et al. 2017	p-value < 1e-5	322	IAPEz-int, RLTR27	88	-	-	-	-	-	15/86
Gm14401	chr2:176,864,239-176,873,185	Chr2-cl	5	Mus	yes	C-3XHA	B6 ES cells	pLKO.1-puro (addgene #8453)	HA (clone 16B12, Covance)	Imbeault et al. 2017	p-value < 1e-5	1541	IAPEz-int, RLTR9E, RLTR13C2	602	2.4e-592	15	-	yes	447/470	442/470
Gm14406	chr2:177,353,909-177,362,915	Chr2-cl	10	Mus	yes	C-3XHA	F9 EC cells	pLKO.1-puro (addgene #8453)	HA (ab9110)	O'Geen et al. 2010	p-value < 1e-10, enrichment > 20	5685	L1Md_A, L1Md_T, L1Md_F3, L1Md_F2, L1Md_F, RLTR9A, L1VL4, L1_Mm, L1Md_Gf, L1VL1, L1VL2, L1_Mus3	73	5.6e-101	23	-	no	2489/2490	0/2490
Gm14410	chr2:176,974,791-176,985,111	Chr2-cl	9	Mus	yes	C-3XHA	F9 EC cells	pLKO.1-puro (addgene #8453)	HA (ab9110)	O'Geen et al. 2010	p-value < 1e-10, enrichment > 10	142	IAPEz-int, RLTR27, MMERVK10C-int	20	4.7e-59	23	1.8e-26	no	98/62	57/62
Gm14412	chr2:177,093,736-177,108,007	Chr2-cl	15	Mus	yes	C-3XHA	F9 EC cells	pLKO.1-puro (addgene #8453)	HA (ab9110)	O'Geen et al. 2010	p-value < 1e-10, enrichment > 20	2787	L1Md_T, L1Md_Gf, RLTR25B, PB1D9, B1_Mur4, B1_Mus2	543	6.2e-924	24	-	yes	1478/929	376/929
Gm14418	chr2:177,167,480-177,184,525	Chr2-cl	8	Mus	yes	C-3XHA	F9 EC cells	pLKO.1-puro (addgene #8453)	HA (ab9110)	O'Geen et al. 2010	p-value < 1e-5, enrichment > 10	132		36	-	-	-	-	-	-
Gm14419	chr2:176,785,682-176,795,218	Chr2-cl	17	Mus	yes	C-3XHA	B6 ES cells	pLKO.1-puro (addgene #8453)	HA (clone 16B12, Covance)	Imbeault et al. 2017	p-value < 1e-5	3906	IAPEz-int, RLTR27, IAPLTR4_I, IAPLTR1_Mm, IAPLTR1a_Mm, L1Md_T, IAPEy-int, IAPEY3-int, L1Md_Gf, IAPEY2_LTR, IAPLTR2b	618	7.0e-740	17	-	yes	2651/2409	2413/2409
Gm14420	chr2:177,249,447-177,263,899	Chr2-cl	14	Mus	yes	C-3XHA	B6 ES cells	pLKO.1-puro (addgene #8453)	HA (clone 16B12, Covance)	Imbeault et al. 2017	p-value < 1e-5	383	HAL1-2a_MD, ETnERV3-int	108	1.5e-64	18	-	yes	23/6; 9/10	0/6
Gm14436	chr2:176,131,382-176,140,734	Chr2-cl	6	Mus	yes	C-3XHA	F9 EC cells	pLKO.1-puro (addgene #8453)	HA (ab9110)	O'Geen et al. 2010	p-value < 1e-10, enrichment > 10	212	L1MEd, L1MEg	70	-	-	-	-	-	0/6
Gm14443	chr2:174,991,756-175,001,372	Chr2-cl	16	Mus	yes	C-3XHA	B6 ES cells	pLKO.1-puro (addgene #8453)	HA (clone 16B12, Covance)	Imbeault et al. 2017	p-value < 1e-5	480	IAPEz-int	153	5.4e-52	21	-	no	171/197	0/197
Gm21082	chr4:146,355,307-146,364,553	Chr4-cl	10	Mus	yes	N-3XFLAG	F9 EC cells	SB transposon	FLAG (F1804)	O'Geen et al. 2010	p-value < 1e-10, enrichment > 20	2211	IAPLTR1_Mm, IAPLTR1a_Mm, IAPLTR2_Mm, IAPLTR2b	99	1.5e-153	20	-	yes	910/922	0/922
Gm30910	chr4_random:4,430-13,142	Chr4-cl	21	Mus	yes	N-3XFLAG	F9 EC cells	SB transposon	FLAG (F1804)	O'Geen et al. 2010	p-value < 1e-10, enrichment > 20	64	MMERGLN-int, MuRRS4-int, MURVY-int	7	3.6e-08	30	-	yes (after trimming)	28/28	5/28
Gm4631	chr2:175,147,456-175,163,698	Chr2-cl	13	Mus	yes	C-3XHA	B6 ES cells	pLKO.1-puro (addgene #8453)	HA (clone 16B12, Covance)	Imbeault et al. 2017	p-value < 1e-5	371	IAPEz-int, RLTR27, MMERVK10C-int	88	-	-	-	-	-	133/136
Gm6710	chr2:175,868,370-175,882,314	Chr2-cl	16	Mus	yes	C-3XHA	F9 EC cells	pLKO.1-puro (addgene #8453)	HA (ab9110)	O'Geen et al. 2010	p-value < 1e-10, enrichment > 20	431		173	2.5e-10	18	-	no	-	-
Gm8898	chr2:175,917,415-175,930,232	Chr2-cl	11	Mus	yes	C-3XHA	B6 ES cells	pLKO.1-puro (addgene #8453)	HA (clone 16B12, Covance)	Imbeault et al. 2017	p-value < 1e-5	1517	IAPEz-int	96	2.6e-54	22	-	yes	1984/1311	37/1311
LOC102638055	chr4:146,698,842-146,765,456	Chr4-cl	12	Mus	yes	N-3XFLAG	F9 EC cells	SB transposon	FLAG (F1804)	O'Geen et al. 2010	p-value < 1e-10, enrichment > 20	373	RLTR13D1, RLTR13D6	206	1.1e-368	17	-	yes	23/23	25/23
Rex2	chr4:146,346,051-146,426,699	Chr4-cl	15	Mus	yes	N-3XHA	F9 EC cells	SB transposon	HA (ab9110)	O'Geen et al. 2010	p-value < 1e-10, enrichment > 20	67	MMETn-int, ETnERV-int	10	-	-	-	-	-	47/54
Zfp273	chr13:67,914,753-67,927,937	Chr13.2-cl	15	Muroidea	yes	C-3XHA	F9 EC cells	pLKO.1-puro (addgene #8453)	HA (ab9110)	O'Geen et al. 2010	p-value < 1e-10, enrichment > 20	140		80	3.5e-78	20	-	yes	-	-
Zfp429	chr13:67,490,265-67,500,703	Chr13.2-cl	10	Mus	yes	C-3XHA	F9 EC cells	pLKO.1-puro (addgene #8453)	HA (ab9110)	O'Geen et al. 2010	p-value < 1e-10, enrichment > 20	254	IAPLTR2_Mm, LTRIS4, RLTR6_Mm	70	6.6e-36	20	-	no	137/66	0/66
Zfp456	chr13:67,464,520-67,476,699	Chr13.2-cl	10	Muroidea	yes	C-3XHA	F9 EC cells	pLKO.1-puro (addgene #8453)	HA (ab9110)	O'Geen et al. 2010	p-value < 1e-10, enrichment > 10	72		54	2.4e-53	10	-	no	-	-
Zfp457	chr13:67,393,387-67,407,348	Chr13.2-cl	16	Mus	yes	C-3XHA	F9 EC cells	pLKO.1-puro (addgene #8453)	HA (ab9110)	O'Geen et al. 2010	p-value < 1e-5, enrichment > 10	1812		717	3e-06	15	-	no	-	-
Zfp458	chr13:67,355,854-67,370,004	Chr13.2-cl	20	Muroidea	no	C-3XHA	F9 EC cells	pLKO.1-puro (addgene #8453)	HA (ab9110)	O'Geen et al. 2010	p-value < 1e-5, enrichment > 10	203	RLTR25B, RLTR25A	55	-	-	-	-	-	6/24
Zfp46	chr4:135,841,984-135,849,857	-	12	Mammals	no	N-3XFLAG	F9 EC cells	SB transposon	FLAG (F1804)	O'Geen et al. 2010	p-value < 1e-10, enrichment > 20	300	L2c, L2b	152	1.3e-376	20	-	yes	6/6	8/6
Zfp493	chr13:67,880,630-67,890,017	Chr13.2-cl	11	Mus	yes	C-3XHA	F9 EC cells	pLKO.1-puro (addgene #8453)	HA (ab9110)	O'Geen et al. 2010	p-value < 1e-10, enrichment > 10	117	ETnERV2-int	51	-	-	-	-	-	1/14
Zfp534	chr4:147,047,612-147,076,662	Chr4-cl	15	Mus	yes	N-3XFLAG	F9 EC cells	SB transposon	FLAG (F1804)	O'Geen et al. 2010	p-value < 1e-10, enrichment > 10	52		20	2e-11	21	-	yes	-	-
Zfp58	chr13:67,591,103-67,601,458	Chr13.2-cl	14	Mus	yes	C-3XHA	F9 EC cells	pLKO.1-puro (addgene #8453)	HA (ab9110)	O'Geen et al. 2010	p-value < 1e-10, enrichment > 20	148	MTC, MTA_Mm	35	-	-	-	-	-	3/33
Zfp595	chr13:67,413,934-67,433,496	Chr13.2-cl	18	Mus	yes	C-3XHA	F9 EC cells	pLKO.1-puro (addgene #8453)	HA (ab9110)	O'Geen et al. 2010	p-value < 1e-10, enrichment > 10	136		51	-	-	-	-	-	-
Zfp599	chr9:22,051,874-22,064,339	Chr9-cl	10	Muroidea	yes	N-3XHA	F9 EC cells	SB transposon	HA (ab9110)	O'Geen et al. 2010	p-value < 1e-10, enrichment > 20	697	ORR1B1, ORR1D1, ORR1B2, ORR1A4, ORR1C1, ORR1C2, ORR1A2	208	4.1e-126	17	3.3e-103	no	127/122	1/122
Zfp600	chr4:146,124,225-146,166,150	Chr4-cl	17	Mus	yes	N-3XHA	F9 EC cells	SB transposon	HA (ab9110)	O'Geen et al. 2010	p-value < 1e-5, enrichment > 10	120	MMETn-int	22	-	-	-	-	-	0/11
Zfp617	chr8:74,446,724-74,458,529	Chr8-cl	14	Muroidea	no	N-3XFLAG	F9 EC cells	SB transposon	FLAG (F1804)	O'Geen et al. 2010	p-value < 1e-10, enrichment > 20	764	ORR1A2, ORR1A3, ORR1A1, ORR1A0, ORR1B1, ORR1A4, ORR1A2-int, ORR1B2, ORR1C2, ORR1C1, ORR1A0-int	4	-	-	-	-	-	0/204
Zfp661	chr2:127,401,269-127,410,413	-	8	Mammals	yes	N-3XHA	F9 EC cells	SB transposon	HA (ab9110)	O'Geen et al. 2010	p-value < 1e-10, enrichment > 20	1065	MamRep1161, MamGypLTR3, ORR1D2	709	2.9e-428	15	9.5e-357	no	3/2	0/2
Zfp709	chr8:74,405,967-74,416,464	Chr8-cl	18	Muroidea	no	C-3XHA	F9 EC cells	pLKO.1-puro (addgene #8453)	HA (ab9110)	O'Geen et al. 2010	p-value < 1e-5, enrichment > 10	1223		515	1.6e-16	30	-	no	-	-
Zfp712	chr13:67,139,530-67,162,106	Chr13.2-cl	20	Muroidea	yes	C-3XHA	F9 EC cells	pLKO.1-puro (addgene #8453)	HA (ab9110)	O'Geen et al. 2010	p-value < 1e-10, enrichment > 20	197	MTEa, MTE2a, MTE2b, MTEb	103	4e-22	7	-	no	0/14	0/14
Zfp738	chr13:67,768,378-67,784,449	Chr13.2-cl	20	Mus	yes	C-3XHA	F9 EC cells	pLKO.1-puro (addgene #8453)	HA (ab9110)	O'Geen et al. 2010	p-value < 1e-10, enrichment > 20	176	MMETn-int	77	-	-	-	-	-	0/6
Zfp759	chr13:67,229,164-67,242,723	Chr13.2-cl	19	Mus	yes	C-3XHA	F9 EC cells	pLKO.1-puro (addgene #8453)	HA (ab9110)	O'Geen et al. 2010	p-value < 1e-10, enrichment > 20	816	RMER3D-int, B3	291	3.8e-11	11	0.00078	no	3/57	1/57
Zfp808	chr13:62,231,250-62,275,296	Chr13.1-cl	22	Mus	yes	C-3XHA	F9 EC cells	pLKO.1-puro (addgene #8453)	HA (ab9110)	O'Geen et al. 2010	p-value < 1e-10, enrichment > 20	544	RMER16-int, MMERVK10C-int, ETnERV2-int, RLTR45-int, ETnERV3-int, IAPEY3-int	15	0.016	11	-	yes (after trimming)	4/286	540/286
Zfp810	chr9:22,081,192-22,112,082	Chr9-cl	10	Muroidea	no	N-3XFLAG	F9 EC cells	pCW57.1 (addgene #41393)	FLAG (F1804)	O'Geen et al. 2010	p-value < 1e-10, enrichment > 20	243	Lx9	80	3.1e-16	21	-	no	15/20	0/20
Zfp872	chr9:21,992,610-22,006,567	Chr9-cl	12	Muroidea	yes	C-3XHA	F9 EC cells	pLKO.1-puro (addgene #8453)	HA (ab9110)	O'Geen et al. 2010	p-value < 1e-10, enrichment > 20	188		73	-	-	-	-	-	-
Zfp874a	chr13:67,541,367-67,552,560	Chr13.2-cl	9	Muroidea	yes	C-3XHA	F9 EC cells	pLKO.1-puro (addgene #8453)	HA (ab9110)	O'Geen et al. 2010	p-value < 1e-10, enrichment > 20	148	RMER19C	51	2.7e-14	11	-	no	99/70	7/70
Zfp874b	chr13:67,572,449-67,585,189	Chr13.2-cl	10	Muroidea	yes	C-3XHA	F9 EC cells	pLKO.1-puro (addgene #8453)	HA (ab9110)	O'Geen et al. 2010	p-value < 1e-10, enrichment > 20	92	RMER19C	36	-	-	-	-	-	0/7
Zfp882	chr8:74,432,505-74,442,750	Chr8-cl	13	Muroidea	no	N-3XFLAG	F9 EC cells	SB transposon	FLAG (F1804)	O'Geen et al. 2010	p-value < 1e-10, enrichment > 10	100	Lx8, RMER15	41	6.5e-15	30	-	no	13/13	2/13
Zfp931	chr2:177,801,583-177,813,130	Chr2-cl	7	Mus	yes	C-3XHA	B6 ES cells	pLKO.1-puro (addgene #8453)	HA (clone 16B12, Covance)	Imbeault et al. 2017	p-value < 1e-5	346	RLTR1D	120	0.0003	29	-	no	27/70	63/70
Zfp933	chr4:147,197,095-147,222,484	Chr4-cl	12	Muroidea	yes	C-3XHA	F9 EC cells	pLKO.1-puro (addgene #8453)	HA (ab9110)	O'Geen et al. 2010	p-value < 1e-5, enrichment > 10	216		94	0.00061	28	-	yes (after trimming)	-	-
Zfp935	chr13:62,554,376-62,568,172	Chr13.1-cl	8	Mus	yes	C-3XHA	F9 EC cells	pLKO.1-puro (addgene #8453)	HA (ab9110)	O'Geen et al. 2010	p-value < 1e-10, enrichment > 10	215		91	1.2e-17	15	-	yes	-	-
Zfp938	chr10:81,687,602-81,704,020	Chr10-cl	10	Muroidea	yes	C-3XHA	F9 EC cells	pLKO.1-puro (addgene #8453)	HA (ab9110)	O'Geen et al. 2010	p-value < 1e-10, enrichment > 20	134	RMER6C, RMER6A	40	-	-	-	-	-	0/16
Zfp94	chr7:25,086,723-25,101,685	-	11	Mammals	yes	C-3XHA	F9 EC cells	pLKO.1-puro (addgene #8453)	HA (ab9110)	O'Geen et al. 2010	p-value < 1e-10, enrichment > 20	244		80	-	-	-	-	-	-
Zfp953	chr13:67,440,245-67,461,508	Chr13.2-cl	8	Mus	yes	C-3XHA	F9 EC cells	pLKO.1-puro (addgene #8453)	HA (ab9110)	O'Geen et al. 2010	p-value < 1e-10, enrichment > 20	135		65	-	-	-	-	-	-
Zfp961	chr8:74,474,965-74,494,232	Chr8-cl	11	Muroidea	no	N-3XFLAG	F9 EC cells	SB transposon	FLAG (F1804)	O'Geen et al. 2010	p-value < 1e-10, enrichment > 20	1457	RLTRETN_Mm, MMETn-int, ETnERV-int, RLTR45, RLTR45-int, ETnERV2-int, RLTR9E, ETnERV3-int, RLTR9C, RLTR3_Mm, BGLII_B, RLTR13B2	608	8.9e-861	15	-	no	45/88	1/88
Zkscan17	chr11:59,299,023-59,320,142	-	4	Mammals	no	N-3XHA	F9 EC cells	SB transposon	HA (ab9110)	O'Geen et al. 2010	p-value < 1e-5, enrichment > 10	1107	ETnERV2-int, RMER16-int	372	5.9e-45	27	4.4e-20	no	4/22	0/22
