## Supplementary material for "Non-essential function of KRAB zinc finger gene clusters in retrotransposon suppression": Supp table 4

### Sheet: 2i + vit. C
	TE	Total CpG (>10 fold coverage)	Stable CpG	CpG with methlation loss	CpG with methylation gain	% loss	% gain	net gain/loss
	MMERGLN-int	179	105	68	6	37.9888	3.35196	-34.6369
	MURVY-int	95	60	33	2	34.7368	2.10526	-32.6316
	MMETn-int	138	97	40	1	28.9855	0.724638	-28.2609
	MuRRS-int	214	152	58	4	27.1028	1.86916	-25.2336
	MuLV-int	213	159	53	1	24.8826	0.469484	-24.4131
	RLTR4_MM-int	156	114	40	2	25.641	1.28205	-24.359
	MuRRS4-int	83	59	21	3	25.3012	3.61446	-21.6867
	RLTR4_Mm	58	46	12	0	20.6897	0	-20.6897
	RLTR10B2	55	44	11	0	20	0	-20
	B2_Mm1a	113	90	21	2	18.5841	1.76991	-16.8142
	RLTRETN_Mm	149	123	25	1	16.7785	0.671141	-16.1074
	IAPLTR4	69	52	14	3	20.2899	4.34783	-15.942
	RLTR45-int	77	61	14	2	18.1818	2.5974	-15.5844
	Lx9	86	69	15	2	17.4419	2.32558	-15.1163
	MURVY-LTR	79	69	10	0	12.6582	0	-12.6582
	RLTR1B	380	301	63	16	16.5789	4.21053	-12.3684
	L1_Mus3	83	67	13	3	15.6627	3.61446	-12.0482
	B2_Mm1t	71	57	11	3	15.493	4.22535	-11.2676
	RLTR44E	55	49	6	0	10.9091	0	-10.9091
	RLTR9C	85	74	10	1	11.7647	1.17647	-10.5882
	L1_Mus1	418	341	59	18	14.1148	4.30622	-9.80861
	B4A	935	790	117	28	12.5134	2.99465	-9.51872
	L1VL2	109	89	15	5	13.7615	4.58716	-9.17431
	MTEa	164	141	19	4	11.5854	2.43902	-9.14634
	B2_Mm2	132	112	16	4	12.1212	3.0303	-9.09091
	RLTR10-int	668	554	87	27	13.024	4.04192	-8.98204
	B1_Mur1	112	100	11	1	9.82143	0.892857	-8.92857
	IAPEY2_LTR	68	56	9	3	13.2353	4.41176	-8.82353
	IAPLTR2a	81	70	9	2	11.1111	2.46914	-8.64198
	B1F	176	157	17	2	9.65909	1.13636	-8.52273
	L1Md_F2	7481	6235	940	306	12.5652	4.09036	-8.4748
	RLTR6-int	297	266	28	3	9.42761	1.0101	-8.41751
	MTE2a	96	84	10	2	10.4167	2.08333	-8.33333
	B4	490	412	59	19	12.0408	3.87755	-8.16327
	RMER17A	74	56	12	6	16.2162	8.10811	-8.10811
	IAPEY3-int	272	228	33	11	12.1324	4.04412	-8.08824
	IAP-d-int	155	139	14	2	9.03226	1.29032	-7.74194
	MTC	104	94	9	1	8.65385	0.961538	-7.69231
	IAPEY3_LTR	171	142	21	8	12.2807	4.67836	-7.60234
	RLTR10C	534	456	59	19	11.0487	3.55805	-7.49064
	Lx7	67	54	9	4	13.4328	5.97015	-7.46269
	MMERVK10C-int	561	488	57	16	10.1604	2.85205	-7.30838
	MLT1D	55	47	6	2	10.9091	3.63636	-7.27273
	L1Md_F3	1847	1616	181	50	9.79968	2.70709	-7.09258
	IAPLTR3-int	71	58	9	4	12.6761	5.6338	-7.04225
	IAPLTR4_I	88	70	12	6	13.6364	6.81818	-6.81818
	PB1D9	147	133	12	2	8.16327	1.36054	-6.80272
	ORR1D2	105	96	8	1	7.61905	0.952381	-6.66667
	MIR	231	210	18	3	7.79221	1.2987	-6.49351
	MIR3	77	70	6	1	7.79221	1.2987	-6.49351
	ETnERV2-int	185	159	19	7	10.2703	3.78378	-6.48649
	RSINE1	453	404	39	10	8.60927	2.20751	-6.40177
	B1_Mus2	1316	1157	121	38	9.19453	2.88754	-6.30699
	MIRb	226	202	19	5	8.40708	2.21239	-6.19469
	RMER13B	342	297	33	12	9.64912	3.50877	-6.14035
	MER5A	66	58	6	2	9.09091	3.0303	-6.06061
	B3	615	544	54	17	8.78049	2.76423	-6.01626
	L1VL4	101	91	8	2	7.92079	1.9802	-5.94059
	RMER17A2	338	278	40	20	11.8343	5.91716	-5.91716
	B1_Mm	890	780	81	29	9.10112	3.25843	-5.8427
	PB1D10	260	227	24	9	9.23077	3.46154	-5.76923
	B1_Mus1	1149	1007	104	38	9.05135	3.30722	-5.74413
	B3A	389	337	37	15	9.51157	3.85604	-5.65553
	IAPLTR2b	181	145	23	13	12.7072	7.18232	-5.52486
	ID4	57	50	5	2	8.77193	3.50877	-5.26316
	MTD	325	298	22	5	6.76923	1.53846	-5.23077
	RLTR27	708	593	76	39	10.7345	5.50847	-5.22599
	MIRc	139	130	8	1	5.7554	0.719424	-5.03597
	RLTR10A	144	129	11	4	7.63889	2.77778	-4.86111
	RLTR46	165	143	15	7	9.09091	4.24242	-4.84848
	L2b	170	152	13	5	7.64706	2.94118	-4.70588
	RLTR26	85	81	4	0	4.70588	0	-4.70588
	L1Md_F	2665	2298	246	121	9.23077	4.54034	-4.69043
	B1F2	87	77	7	3	8.04598	3.44828	-4.5977
	RMER17B	754	650	69	35	9.15119	4.64191	-4.50928
	ID_B1	694	623	51	20	7.3487	2.88184	-4.46686
	RMER15	115	102	9	4	7.82609	3.47826	-4.34783
	RLTR31A_Mm	72	63	6	3	8.33333	4.16667	-4.16667
	B1_Mur4	244	224	15	5	6.14754	2.04918	-4.09836
	RLTR17	246	224	16	6	6.50407	2.43902	-4.06504
	MT2A	134	121	9	4	6.71642	2.98507	-3.73134
	RLTR1B-int	137	128	7	2	5.10949	1.45985	-3.64964
	RMER10A	85	78	5	2	5.88235	2.35294	-3.52941
	IAPEz-int	731	636	60	35	8.20793	4.78796	-3.41997
	Lx5	68	56	7	5	10.2941	7.35294	-2.94118
	L2a	208	188	13	7	6.25	3.36538	-2.88462
	RLTR9D	71	69	2	0	2.8169	0	-2.8169
	B1F1	111	102	6	3	5.40541	2.7027	-2.7027
	RMER17C	79	75	3	1	3.79747	1.26582	-2.53165
	Lx8	264	230	20	14	7.57576	5.30303	-2.27273
	L2	187	167	12	8	6.41711	4.27807	-2.13904
	Lx	192	162	17	13	8.85417	6.77083	-2.08333
	L1Md_Gf	615	541	43	31	6.99187	5.04065	-1.95122
	L1_Mus2	158	139	11	8	6.96203	5.06329	-1.89873
	ID4_	55	50	3	2	5.45455	3.63636	-1.81818
	RMER13A	171	152	11	8	6.43275	4.67836	-1.75439
	MMVL30-int	58	49	5	4	8.62069	6.89655	-1.72414
	L1MDb	58	57	1	0	1.72414	0	-1.72414
	B1_Mur2	126	112	8	6	6.34921	4.7619	-1.5873
	L1VL1	341	287	29	25	8.5044	7.33138	-1.17302
	RLTR9E	174	158	9	7	5.17241	4.02299	-1.14943
	MTE2b	96	79	9	8	9.375	8.33333	-1.04167
	B1_Mur3	116	99	9	8	7.75862	6.89655	-0.862069
	RMER17D2	118	105	7	6	5.9322	5.08475	-0.847458
	L1Md_T	8027	6845	615	567	7.66164	7.06366	-0.597982
	IAPEY_LTR	292	245	24	23	8.21918	7.87671	-0.342466
	L2c	94	88	3	3	3.19149	3.19149	0
	MTEb	85	77	4	4	4.70588	4.70588	0
	PB1D7	86	78	4	4	4.65116	4.65116	0
	ORR1E	186	176	4	6	2.15054	3.22581	1.07527
	RLTR1D	66	55	5	6	7.57576	9.09091	1.51515
	RMER20B	65	58	3	4	4.61538	6.15385	1.53846
	MIRm	53	46	3	4	5.66038	7.54717	1.88679
	RLTR10	171	155	6	10	3.50877	5.84795	2.33918
	MLT1C	68	60	2	6	2.94118	8.82353	5.88235
	L1Md_A	7644	6149	497	998	6.50183	13.056	6.55416
	IAPLTR2_Mm	371	238	30	103	8.08625	27.7628	19.6765

### Sheet: serum
	TE	Total CpG (>10 fold coverage)	Stable CpG	CpG with methylation loss	CpG with methlation gain	% loss	% gain	net gain/loss
	RLTR4_MM-int	221	185	33	3	14.9321	1.35747	-13.5747
	MMETn-int	207	156	33	18	15.942	8.69565	-7.24638
	IAPLTR2_Mm	452	400	41	11	9.0708	2.43363	-6.63717
	MURVY-int	144	131	11	2	7.63889	1.38889	-6.25
	RLTR4_Mm	87	82	4	1	4.5977	1.14943	-3.44828
	MuRRS4-int	111	104	5	2	4.5045	1.8018	-2.7027
	Lx2	51	48	2	1	3.92157	1.96078	-1.96078
	IAPLTR4_I	108	106	2	0	1.85185	0	-1.85185
	MuLV-int	296	285	7	4	2.36486	1.35135	-1.01351
	MMERGLN-int	309	295	8	6	2.589	1.94175	-0.647249
	IAPEY3-int	349	347	2	0	0.573066	0	-0.573066
	RLTR6-int	457	439	9	9	1.96937	1.96937	0
	MuRRS-int	313	295	9	9	2.8754	2.8754	0
	IAPLTR2b	282	276	3	3	1.06383	1.06383	0
	L1_Mus2	205	197	4	4	1.95122	1.95122	0
	IAPLTR2a	108	108	0	0	0	0	0
	RLTR1	74	72	1	1	1.35135	1.35135	0
	RMER19C	72	70	1	1	1.38889	1.38889	0
	IAPLTR1a_Mm	68	68	0	0	0	0	0
	RodERV21-int	67	63	2	2	2.98507	2.98507	0
	L3	63	59	2	2	3.1746	3.1746	0
	Lx3_Mus	56	56	0	0	0	0	0
	L1MB8	50	48	1	1	2	2	0
	IAPEz-int	927	894	16	17	1.726	1.83387	0.107875
	ETnERV2-int	301	290	5	6	1.66113	1.99336	0.332226
	IAP-d-int	229	228	0	1	0	0.436681	0.436681
	RLTR10C	826	804	8	14	0.968523	1.69492	0.726392
	IAPEY3_LTR	270	266	1	3	0.37037	1.11111	0.740741
	IAPLTR4	119	118	0	1	0	0.840336	0.840336
	L1Md_F2	9509	9148	139	222	1.46177	2.33463	0.872857
	MMERVK10C-int	793	782	2	9	0.252207	1.13493	0.882724
	RLTR46	261	254	2	5	0.766284	1.91571	1.14943
	RMER1C	81	80	0	1	0	1.23457	1.23457
	IAPEY2_LTR	75	74	0	1	0	1.33333	1.33333
	Lx3A	72	69	1	2	1.38889	2.77778	1.38889
	SSU-rRNA_Hsa	128	124	1	3	0.78125	2.34375	1.5625
	RLTR10D	64	63	0	1	0	1.5625	1.5625
	PB1	63	60	1	2	1.5873	3.1746	1.5873
	L1Md_F3	2474	2350	40	84	1.61681	3.39531	1.7785
	RLTR1B	827	784	14	29	1.69287	3.50665	1.81378
	L1MDb	53	52	0	1	0	1.88679	1.88679
	RLTR10	305	293	3	9	0.983607	2.95082	1.96721
	L1Md_F	3346	3207	31	108	0.926479	3.22773	2.30126
	RLTR10-int	1014	971	9	34	0.887574	3.35306	2.46548
	IAPLTR3-int	114	107	2	5	1.75439	4.38596	2.63158
	L1_Mus1	599	565	9	25	1.5025	4.17362	2.67112
	MT2A	179	172	1	6	0.558659	3.35196	2.7933
	RLTR10B2	71	69	0	2	0	2.8169	2.8169
	Lx	281	265	4	12	1.42349	4.27046	2.84698
	IAPEY_LTR	491	475	1	15	0.203666	3.05499	2.85132
	L1MB3	67	63	1	3	1.49254	4.47761	2.98507
	ID4	100	95	1	4	1	4	3
	RLTR9C	189	157	13	19	6.87831	10.0529	3.1746
	MLT1D	90	87	0	3	0	3.33333	3.33333
	IAPLTR1_Mm	57	55	0	2	0	3.50877	3.50877
	RMER19B	85	82	0	3	0	3.52941	3.52941
	Lx6	84	79	1	4	1.19048	4.7619	3.57143
	ID4_	82	69	5	8	6.09756	9.7561	3.65854
	ETnERV-int	81	74	2	5	2.46914	6.17284	3.7037
	MER5A	104	98	1	5	0.961538	4.80769	3.84615
	URR1B	52	48	1	3	1.92308	5.76923	3.84615
	L1VL1	494	466	4	24	0.809717	4.8583	4.04858
	RLTR10A	218	209	0	9	0	4.12844	4.12844
	RMER17D2	162	151	2	9	1.23457	5.55556	4.32099
	L1VL4	179	169	1	9	0.558659	5.02793	4.46927
	L1_Mur3	67	60	2	5	2.98507	7.46269	4.47761
	RLTR27	829	767	12	50	1.44753	6.03136	4.58384
	RMER13A	237	220	3	14	1.26582	5.90717	4.64135
	L1VL2	147	136	2	9	1.36054	6.12245	4.7619
	B1_Mur3	196	182	2	12	1.02041	6.12245	5.10204
	RMER1B	271	251	3	17	1.10701	6.27306	5.16605
	MTC-int	77	71	1	5	1.2987	6.49351	5.19481
	MT2B	77	69	2	6	2.5974	7.79221	5.19481
	B1_Mur2	171	156	3	12	1.75439	7.01754	5.26316
	RMER15-int	55	52	0	3	0	5.45455	5.45455
	B1F	256	228	7	21	2.73438	8.20312	5.46875
	MLT1C	108	102	0	6	0	5.55556	5.55556
	MLT1A0	54	49	1	4	1.85185	7.40741	5.55556
	MURVY-LTR	100	86	4	10	4	10	6
	Lx7	133	123	1	9	0.75188	6.76692	6.01504
	RMER1A	180	167	1	12	0.555556	6.66667	6.11111
	B3	966	872	17	77	1.75983	7.97101	6.21118
	RLTR26	138	129	0	9	0	6.52174	6.52174
	MER21B	61	55	1	5	1.63934	8.19672	6.55738
	RLTR45-int	106	99	0	7	0	6.60377	6.60377
	L1_Mus3	136	127	0	9	0	6.61765	6.61765
	RMER17B	1224	1106	18	100	1.47059	8.16993	6.69935
	MMVL30-int	111	93	5	13	4.5045	11.7117	7.20721
	RLTR20C	53	47	1	5	1.88679	9.43396	7.54717
	MTD-int	66	57	2	7	3.0303	10.6061	7.57576
	RLTR15	52	48	0	4	0	7.69231	7.69231
	PB1D10	454	399	9	46	1.98238	10.1322	8.14978
	B2_Mm1t	85	76	1	8	1.17647	9.41176	8.23529
	L1Md_T	9331	8230	163	938	1.74687	10.0525	8.30565
	B1_Mur4	372	327	7	38	1.88172	10.2151	8.33333
	L2b	264	236	3	25	1.13636	9.4697	8.33333
	RMER20B	94	86	0	8	0	8.51064	8.51064
	RMER13B	571	518	2	51	0.350263	8.9317	8.58144
	RMER10B	79	70	1	8	1.26582	10.1266	8.86076
	RMER10A	123	104	4	15	3.25203	12.1951	8.94309
	L1Md_Gf	711	625	11	75	1.54712	10.5485	9.00141
	B4	719	624	15	80	2.08623	11.1266	9.04033
	Lx8	439	389	5	45	1.13895	10.2506	9.11162
	MTE2b	175	145	7	23	4	13.1429	9.14286
	RMER17A2	491	434	6	51	1.222	10.387	9.16497
	MIRb	398	349	6	43	1.50754	10.804	9.29648
	B3A	645	565	10	70	1.55039	10.8527	9.30233
	RMER17A	106	94	1	11	0.943396	10.3774	9.43396
	MTC	179	154	4	21	2.23464	11.7318	9.49721
	ORR1D1	63	55	1	7	1.5873	11.1111	9.52381
	L2c	166	148	1	17	0.60241	10.241	9.63855
	RLTR31A_Mm	122	108	1	13	0.819672	10.6557	9.83607
	B1_Mur1	201	171	5	25	2.48756	12.4378	9.95025
	MLT1B	70	63	0	7	0	10	10
	L1MB7	60	54	0	6	0	10	10
	B4A	1375	1223	7	145	0.509091	10.5455	10.0364
	MTEa	295	255	5	35	1.69492	11.8644	10.1695
	B1F2	108	97	0	11	0	10.1852	10.1852
	L2	304	259	7	38	2.30263	12.5	10.1974
	RLTR20B3	107	96	0	11	0	10.2804	10.2804
	Lx9	136	116	3	17	2.20588	12.5	10.2941
	MTD	495	432	6	57	1.21212	11.5152	10.303
	L2a	310	274	2	34	0.645161	10.9677	10.3226
	RLTR41	58	52	0	6	0	10.3448	10.3448
	RLTR9D	106	95	0	11	0	10.3774	10.3774
	ORR1E	307	261	7	39	2.28013	12.7036	10.4235
	RLTR1D	74	62	2	10	2.7027	13.5135	10.8108
	MER20	55	45	2	8	3.63636	14.5455	10.9091
	MIR	366	324	1	41	0.273224	11.2022	10.929
	B1F1	183	161	1	21	0.546448	11.4754	10.929
	B1_Mus1	1540	1335	17	188	1.1039	12.2078	11.1039
	Lx5	107	85	5	17	4.6729	15.8879	11.215
	B2_Mm1a	177	153	2	22	1.12994	12.4294	11.2994
	MMSAT4	114	99	1	14	0.877193	12.2807	11.4035
	L1Md_A	9332	8029	119	1184	1.27518	12.6875	11.4123
	RSINE1	711	615	7	89	0.984529	12.5176	11.5331
	B2_Mm2	190	158	5	27	2.63158	14.2105	11.5789
	MIR3	112	99	0	13	0	11.6071	11.6071
	MIRm	94	83	0	11	0	11.7021	11.7021
	ID_B1	1126	970	12	144	1.06572	12.7886	11.7229
	RMER17C	102	84	3	15	2.94118	14.7059	11.7647
	PB1D7	176	153	1	22	0.568182	12.5	11.9318
	MER2	58	51	0	7	0	12.069	12.069
	RCHARR1	74	65	0	9	0	12.1622	12.1622
	RLTR16	82	72	0	10	0	12.1951	12.1951
	RLTR17	353	293	8	52	2.26629	14.7309	12.4646
	RLTR1B-int	168	141	3	24	1.78571	14.2857	12.5
	ORR1D2	165	132	6	27	3.63636	16.3636	12.7273
	MTE2a	161	140	0	21	0	13.0435	13.0435
	RLTR44E	106	92	0	14	0	13.2075	13.2075
	B1_Mm	1290	1082	18	190	1.39535	14.7287	13.3333
	B1_Mus2	1898	1608	17	273	0.89568	14.3836	13.4879
	MIRc	215	182	2	31	0.930233	14.4186	13.4884
	RLTR9E	332	277	5	50	1.50602	15.0602	13.5542
	RMER15	162	138	1	23	0.617284	14.1975	13.5802
	MTEb	128	107	1	20	0.78125	15.625	14.8438
	PB1D9	209	166	5	38	2.39234	18.1818	15.7895
	RLTRETN_Mm	262	196	12	54	4.58015	20.6107	16.0305
	URR1A	57	47	0	10	0	17.5439	17.5439
	RLTR31_Mm	78	63	0	15	0	19.2308	19.2308
	L1M4	57	44	1	12	1.75439	21.0526	19.2982
