## Supplementary material for "Non-essential function of KRAB zinc finger gene clusters in retrotransposon suppression": Supp table 5

### Sheet: Sheet1
CRISPR/Cas9 sequences	Mutation	gRNA1	gRNA2	Repair homology template	Repair template sequence
	Chr2-cl KO	GCCGTTGCTCAGTCCAAATG	GATACCAGAGGTGGCCGCAAG	ssDNA oligo	AACCTTTTAATCCTCTATAGATGGAACCTATAGAAATTGTATAGAAAAATGAAGCCCCATAAGAGGGCAACAAGCATCTACCTGACCCACAGTTTCCCCAGGGTAATTGCAAGCTACTGC
	Chr4-cl KO	GCAAAGGGGCTCCTCGATGGA	GTTTATGGCCGTGCTAAGGTC	ssDNA oligo	CCCTAAGCTAGGGTAATTGTTTCAATGCTGTCCCTGGTCATACAAACCTTACCATCGGTTAGCACGGCCATAAACTTGTCTTCACTACTCAGCTATGTCTCTAGACCTGTAAATATT
	Chr10-cl KO	GTTGCCTTCATCCCACCGTG	GAAGTTCGACTTGGACGGGCT	ssDNA oligo	AGAAATATATTGTTTTACAATAAGGACTCCCATGTTGACTCAGGTTGCCTTCATCGCACACCGTGCAAGTCGAACTTAAACTACCTAATTGATACGCACCATTCAGGCATTAGCAATTAC
	Chr13.1-cl KO	GTAACCCATCATGGGCCCTAC	GGACAGGTTATAGGTTTGAT	ssDNA oligo	GTTCTTTAACTTTGTTTTGTGTGTGGGCATCATAAGGCTTGATTTTTAATGAGACCAGTAGATGGGGTGGGGACTGAAAGGCTTTATCGTCTAATTGGAGACTGCCACGTGGGGTATGCA
	Chr13.2-cl KO	GGGTTTCTGAGAAACGTGTA	GTGTAATGAGTTCTTATATC	ssDNA oligo	CTTGCACACTATCAAATTCAGTTGCCAACACAAGGTACCTGTACTGCACTTCTTCCATTCATAAGAACTCATTACACACTTTGGATCATGCAGATAAGTCTGTGAGGACATCAGTATGTT
	Chst1-MMETn KO	GACAGCACCAAGTTGCACAT	GTCTATGGCCCTTGCTCATGC	ssDNA oligo	GCAGAGCTCCAGGACTCCACGGGCAGCCTGGCCATAGCTGCTCTCCTGCCCCATGTGAGCAAGGGCCATAGACATGGAGAGAATATAGCTATGGAATTTTAGCCCTTGAC
	KAP1-GFP KI	GCAGCTTCAGGGGCCATCACC	-	dsDNA fragment in pUC57	TAGCAGGCAGGGGAAAGAAAAGCCAGGACCCACTCACGTGTGTATTCTTAATTGGAACAGGACAAGGCAGATGTTCAGTCCATCATCGGCTTGCAGCGCTTCTTTGAGACACGCATGAATGATGCCTTTGGTGACACCAAGTTTTCTGCTGTGCTGGTAGAACCACCACCATTGAACCTTCCCAGTGCTGGCCTAAGTTCTCAGGAGCTCTCTGGCCCTGGTGATGGCCCCGGATCCGTGAGCAAGGGCGAGGAGCTGTTCACCGGGGTGGTGCCCATCCTGGTCGAGCTGGACGGCGACGTAAACGGCCACAAGTTCAGCGTCCGCGGCGAGGGCGAGGGCGATGCCACCAACGGCAAGCTGACCCTGAAGTTCATCTGCACCACCGGCAAGCTGCCC…
Genotyping primer	Genotype	FW	RV
	Chr2-cl KO	GTCTTGGAGAAATGGGGTGCT	AGACAGGGGCTTTTCCAGAAG
	Chr2-cl WT	AAACATCAGGGCACAGTCACA	GCCCTTGGTTCTTTTGGAGTTG
	Chr4-cl KO	CAGGAAACAGGCAGCAGTTGA	GGTCTAGAGACATAGCTGAGTAGTG
	Chr4-cl WT	GTTGTCAGCTTGGTTCTGCAC	CCAGCAATCTTCTGAAAACTTCACT
	Chr10-cl KO	AGGACTCCCATGTTGACTCAG	ATGTGCAGTGGAGAGAAATGTGA
	Chr10-cl WT	GAATGAAGACCATGGAAAGAAGCAA	AAAGGCTTTACCACACTTCGAAC
	Chr13.1-cl KO	TGTGTGGGCATCATAAGGCT	CCTTGGCAACTACACAGAGATGT
	Chr13.1-cl WT	GAGGAAAATAAGATCATTGCCCTGG	TGTGTTGAAAGATTTCTTGCCTGG
	Chr13.2-cl KO	ACAAGGTACCTGTACTGCACT	GGACTCGGAAACCTCAGGAC
	Chr13.2-cl WT	ACTGTGGAGGAAGTGACAGG	CACGCATTCAGATGTTAGGCTT
	Chst1-MMETn KO	AATCTGCCCGGAGCTCTCCA	TGACAGGCACAATCACATGCT
	Chst1-MMETn WT	GCTAGTCTTCGGCCTCCTGT	AGAGGGCGACTTGTGATTCT
	Target	FW	RV
RT-qPCRPrimer	Chst1 mRNA	CTTCTCCACCTGAAGGCCTGA	AACATTGCATGGCTGGGCAC
	PCR primer to validate novel ETn insertions	FW	RV	Target
	chr4:55270434-55270875	GCTGGGACCATATCCATACTAACT	CACCCGTGCACCTTTCTACT	3'LTR with flanking sequence
	chr5:115051093-115051470	AGGGACATGGGTTTCAGACT	CCCGATTCCCGCCGAATAATCT	5'LTR with flanking sequence
	chrX:54767329-54768003	GCTATGCAGTATGCTCTCGGTT	AGTAGAAAGGTGCACGGGTG	5'LTR with flanking sequence
	chr8:10770420-10770996	CTACATTCTTTTCTCTCGCCACCT	TCCCTCCCGGAATCTGTTCT	3'LTR with flanking sequence
	chr9:107347037-107347533	CCCGATTCCCGCCGAATAATCT	CAACTGCAAACACTAATACCGCT	5'LTR with flanking sequence
	Construct	FW	RV
Cloning primer	MMETn-Cd59a with Gm13051 motif and LTR	TCTTACGCGTGCTAGCATATTTTTCGGCTCTGCCTCC	TTGGCGTCTTCCATGGACTTTTCAGATCGCCAGTGACT
	MMETn-Cd59a with LTR only	TCTTACGCGTGCTAGCGAGGAAATGTTGTCTCCCCTC	as above
	Cd59a fragment without MMETn	TCTTACGCGTGCTAGCCTGTGGGTTTGTAAACAGAATTC	as above
Oligos for luciferase reporter assays	Target site	Sequence
	Zfp809_PBS-Pro	CTGGGGGCTCGTCCGGGAT
	Zfp46_L2c	GAGAAGTCAGGGAAGGCTTCTTGTAGGAGGTGGCAT
	Gm13152_RLTR13B1	CAAAGGGGCCCAGAGGGTCTGCGGCA
	Gm30910_MMERGLN	GCAATACTGGCCCTTTTCTTCCTCTGATCTCTATAACTGGAAAGTAAACCACCCCC
	Gm13154_ETnERV2-int	TTACGCCGCAGCAAGGAAAGGGAAGAA
	LOC102_RLTR13D1	GGATCCCACTGAGACAGGAATCTTCTCTACA
	Zfp534_Nonrep	GTTCATGCACACAGTGCCCATCTATGAGGGCTACACCCCACACCA
	AW146154_MurERV4	CACGTAGGGAGAGTGCACCCCATATGAAATCATAGC
	Gm13139_RMER16-int	ACAGTCTCAGTTTGCACAGCAGAAACTGATAAGTTAC
	Zfp599_ORR1B1	CTACACACTGCCATGTTTCCCACCATGATGGTGATGGACTAGGTCTCTGTGAGTCA
	Rex2_MMETn	CTCATGTAGCTTCGGAGAGCTACGGCCTACCGCCTGATACCCAGCTCCTC
	Zfp961_PBS-Lys1,2	AATTGGCGCCCAACGTGGGGC
	Gm13051_MMETn	TATCTATGGCTCTGCCTCCCCTCCCCAAAAGATACTGAGAGCCACAGGTG
	Gm13157_IAPLTR4	CTGCCTGTCCCATGGCGTCATCTGGGCTGATAGTGAGCA
	Zfp617_ORR1A2	TAAGACTTGCATTGGTCATGGTGTCTGTTCACAGCAGTAAAA
	Zfp882_Lx8	ACTTTCTTCAGTGGTGTAGCCACTGGCAAGCTGCCCTTAAGCCAGTCA
	Gm21082_IAPLTR1_Mm	GCTCTGCCTTCCCCGTGACGTCAACTCGGC
	Zfp810_Lx8	ACATTGTGGAAGAGGGGGTGGAAAGACTGTAAGAGCGACATGGGC
	Gm13154_RLTR9E	TATTGTTCTGCCATTGCTGCCGCTGCT
	Zfp661_ORR1D2	TGATTCCCTGTTGGCGACCCTTTGGGGACTCTAGATGGTACAGCCTTGTTGCAGGA
