## Supplementary material for "Non-essential function of KRAB zinc finger gene clusters in retrotransposon suppression": Supp table 6

### Sheet: KRAB-ZFP ChIP-seq
KRAB-ZFP	Library construction	Sequencing mode	Read trimming	Mapping	Peak calling stringency	MACS14 settings	Input/Control ChIP
2610305D13Rik	DNA SMART (Takara)	Illumina SR-50	First 3 of R1	Bowtie (--best)	Medium	p-value < 1e-10, enrichment > 10	F9_Input + FLAG_control
AW146154	DNA SMART (Takara)	Illumina SR-50	First 3 of R1	Bowtie (--best)	High	p-value < 1e-10, enrichment > 20	F9_Input + HA_control
EtOHi1	DNA SMART (Takara)	Illumina PE-50	First 3 of R1, last 1 of R1 and R2	Bowtie2	Medium	p-value < 1e-10, enrichment > 10	Gm14296_control
Gm13051	DNA SMART (Takara)	Illumina SR-50	First 3 of R1	Bowtie (--best)	High	p-value < 1e-10, enrichment > 20	F9_Input + FLAG_control
Gm13139	DNA SMART (Takara)	Illumina SR-50	First 3 of R1	Bowtie (--best)	High	p-value < 1e-10, enrichment > 20	F9_Input + HA_control
Gm13145	DNA SMART (Takara)	Illumina SR-50	First 3 of R1	Bowtie (--best)	High	p-value < 1e-10, enrichment > 20	F9_Input + HA_control
Gm13150	DNA SMART (Takara)	Illumina SR-50	First 3 of R1	Bowtie (--best)	High	p-value < 1e-10, enrichment > 20	F9_Input + HA_control
Gm13152	DNA SMART (Takara)	Illumina SR-50	First 3 of R1	Bowtie (--best)	High	p-value < 1e-10, enrichment > 20	F9_Input + FLAG_control
Gm13154	DNA SMART (Takara)	Illumina SR-50	First 3 of R1	Bowtie (--best)	High	p-value < 1e-10, enrichment > 20	F9_Input + FLAG_control
Gm13157	DNA SMART (Takara)	Illumina SR-50	First 3 of R1	Bowtie (--best)	High	p-value < 1e-10, enrichment > 20	F9_Input + FLAG_control
Gm13212	DNA SMART (Takara)	Illumina SR-50	First 3 of R1	Bowtie (--best)	Low	p-value < 1e-5, enrichment > 10	F9_Input + FLAG_control
Gm13225	DNA SMART (Takara)	Illumina SR-50	First 3 of R1	Bowtie (--best)	Medium	p-value < 1e-10, enrichment > 10	F9_Input + FLAG_control
Gm13235	DNA SMART (Takara)	Illumina SR-50	First 3 of R1	Bowtie (--best)	Low	p-value < 1e-5, enrichment > 10	F9_Input + HA_control
Gm13247	DNA SMART (Takara)	Illumina SR-50	First 3 of R1	Bowtie (--best)	Low	p-value < 1e-5, enrichment > 10	F9_Input + FLAG_control
Gm13251	DNA SMART (Takara)	Illumina SR-50	First 3 of R1	Bowtie (--best)	High	p-value < 1e-10, enrichment > 20	F9_Input + FLAG_control
Gm14295	Illumina adapters	Illumina SR-100	None	Bowtie (--best)	Low	p-value < 1e-5	TI_443_Input
Gm14326	DNA SMART (Takara)	Illumina PE-50	First 3 of R1, last 1 of R1 and R2	Bowtie2	Low	p-value < 1e-5, enrichment > 10	Gm14296_control
Gm14391	DNA SMART (Takara)	Illumina PE-50	First 3 of R1, last 1 of R1 and R2	Bowtie2	Low	p-value < 1e-5, enrichment > 10	Gm14296_control
Gm14393	DNA SMART (Takara)	Illumina PE-50	First 3 of R1, last 1 of R1 and R2	Bowtie2	Low	p-value < 1e-5, enrichment > 10	Gm14296_control
Gm14399	Illumina adapters	Illumina SR-100	None	Bowtie (--best)	Low	p-value < 1e-5	TI_399_Input
Gm14401	Illumina adapters	Illumina SR-100	None	Bowtie (--best)	High	p-value < 1e-5	TI_399_Input
Gm14406	DNA SMART (Takara)	Illumina PE-50	First 3 of R1, last 1 of R1 and R2	Bowtie2	High	p-value < 1e-10, enrichment > 20	Gm14296_control
Gm14410	DNA SMART (Takara)	Illumina PE-50	First 3 of R1, last 1 of R1 and R2	Bowtie2	Medium	p-value < 1e-10, enrichment > 10	Gm14296_control
Gm14412	DNA SMART (Takara)	Illumina PE-50	First 3 of R1, last 1 of R1 and R2	Bowtie2	High	p-value < 1e-10, enrichment > 20	Gm14296_control
Gm14418	DNA SMART (Takara)	Illumina PE-50	First 3 of R1, last 1 of R1 and R2	Bowtie2	Low	p-value < 1e-5, enrichment > 10	Gm14296_control
Gm14419	Illumina adapters	Illumina SR-100	None	Bowtie (--best)	High	p-value < 1e-5	TI_399_Input
Gm14420	Illumina adapters	Illumina SR-100	None	Bowtie (--best)	Medium	p-value < 1e-5	TI_399_Input
Gm14436	DNA SMART (Takara)	Illumina PE-50	First 3 of R1, last 1 of R1 and R2	Bowtie2	Medium	p-value < 1e-10, enrichment > 10	Gm14296_control
Gm14443	Illumina adapters	Illumina SR-100	None	Bowtie (--best)	Medium	p-value < 1e-5	TI_443_Input
Gm21082	DNA SMART (Takara)	Illumina SR-50	First 3 of R1	Bowtie (--best)	High	p-value < 1e-10, enrichment > 20	F9_Input + FLAG_control
Gm30910	DNA SMART (Takara)	Illumina SR-50	First 3 of R1	Bowtie (--best)	High	p-value < 1e-10, enrichment > 20	F9_Input + FLAG_control
Gm4631	Illumina adapters	Illumina SR-100	None	Bowtie (--best)	Low	p-value < 1e-5	TI_399_Input
Gm6710	DNA SMART (Takara)	Illumina PE-50	First 3 of R1, last 1 of R1 and R2	Bowtie2	High	p-value < 1e-10, enrichment > 20	Gm14296_control
Gm8898	Illumina adapters	Illumina SR-100	None	Bowtie (--best)	High	p-value < 1e-5	TI_399_Input
LOC102638055	DNA SMART (Takara)	Illumina SR-50	First 3 of R1	Bowtie (--best)	High	p-value < 1e-10, enrichment > 20	F9_Input + FLAG_control
Rex2	DNA SMART (Takara)	Illumina SR-50	First 3 of R1	Bowtie (--best)	High	p-value < 1e-10, enrichment > 20	F9_Input + HA_control
Zfp273	DNA SMART (Takara)	Illumina SR-50	First 3 of R1	Bowtie (--best)	High	p-value < 1e-10, enrichment > 20	F9_Input + HA_control
Zfp429	DNA SMART (Takara)	Illumina SR-50	First 3 of R1	Bowtie (--best)	High	p-value < 1e-10, enrichment > 20	F9_Input + HA_control
Zfp456	DNA SMART (Takara)	Illumina SR-50	First 3 of R1	Bowtie (--best)	Medium	p-value < 1e-10, enrichment > 10	F9_Input + HA_control
Zfp457	DNA SMART (Takara)	Illumina SR-50	First 3 of R1	Bowtie (--best)	Low	p-value < 1e-5, enrichment > 10	F9_Input + HA_control
Zfp458	DNA SMART (Takara)	Illumina SR-50	First 3 of R1	Bowtie (--best)	Low	p-value < 1e-5, enrichment > 10	F9_Input + HA_control
Zfp46	DNA SMART (Takara)	Illumina SR-50	First 3 of R1	Bowtie (--best)	High	p-value < 1e-10, enrichment > 20	F9_Input + FLAG_control
Zfp493	DNA SMART (Takara)	Illumina SR-50	First 3 of R1	Bowtie (--best)	Medium	p-value < 1e-10, enrichment > 10	F9_Input + HA_control
Zfp534	DNA SMART (Takara)	Illumina SR-50	First 3 of R1	Bowtie (--best)	Medium	p-value < 1e-10, enrichment > 10	F9_Input + FLAG_control
Zfp58	DNA SMART (Takara)	Illumina SR-50	First 3 of R1	Bowtie (--best)	High	p-value < 1e-10, enrichment > 20	F9_Input + HA_control
Zfp595	DNA SMART (Takara)	Illumina SR-50	First 3 of R1	Bowtie (--best)	Medium	p-value < 1e-10, enrichment > 10	F9_Input + HA_control
Zfp599	DNA SMART (Takara)	Illumina SR-50	First 3 of R1	Bowtie (--best)	High	p-value < 1e-10, enrichment > 20	F9_Input + HA_control
Zfp600	DNA SMART (Takara)	Illumina SR-50	First 3 of R1	Bowtie (--best)	Low	p-value < 1e-5, enrichment > 10	F9_Input + HA_control
Zfp617	DNA SMART (Takara)	Illumina SR-50	First 3 of R1	Bowtie (--best)	High	p-value < 1e-10, enrichment > 20	F9_Input + FLAG_control
Zfp661	DNA SMART (Takara)	Illumina SR-50	First 3 of R1	Bowtie (--best)	High	p-value < 1e-10, enrichment > 20	F9_Input + HA_control
Zfp709	DNA SMART (Takara)	Illumina SR-50	First 3 of R1	Bowtie (--best)	Low	p-value < 1e-5, enrichment > 10	F9_Input + HA_control
Zfp712	DNA SMART (Takara)	Illumina SR-50	First 3 of R1	Bowtie (--best)	High	p-value < 1e-10, enrichment > 20	F9_Input + HA_control
Zfp738	DNA SMART (Takara)	Illumina SR-50	First 3 of R1	Bowtie (--best)	High	p-value < 1e-10, enrichment > 20	F9_Input + HA_control
Zfp759	DNA SMART (Takara)	Illumina SR-50	First 3 of R1	Bowtie (--best)	High	p-value < 1e-10, enrichment > 20	F9_Input + HA_control
Zfp808	DNA SMART (Takara)	Illumina SR-50	First 3 of R1	Bowtie (--best)	High	p-value < 1e-10, enrichment > 20	F9_Input + HA_control
Zfp810	DNA SMART (Takara)	Illumina SR-50	First 3 of R1	Bowtie (--best)	High	p-value < 1e-10, enrichment > 20	F9_Input + FLAG_control
Zfp872	DNA SMART (Takara)	Illumina SR-50	First 3 of R1	Bowtie (--best)	High	p-value < 1e-10, enrichment > 20	F9_Input + HA_control
Zfp874a	DNA SMART (Takara)	Illumina SR-50	First 3 of R1	Bowtie (--best)	High	p-value < 1e-10, enrichment > 20	F9_Input + HA_control
Zfp874b	DNA SMART (Takara)	Illumina SR-50	First 3 of R1	Bowtie (--best)	High	p-value < 1e-10, enrichment > 20	F9_Input + HA_control
Zfp882	DNA SMART (Takara)	Illumina SR-50	First 3 of R1	Bowtie (--best)	Medium	p-value < 1e-10, enrichment > 10	F9_Input + FLAG_control
Zfp931	Illumina adapters	Illumina SR-100	None	Bowtie (--best)	Low	p-value < 1e-5	TI_443_Input
Zfp933	DNA SMART (Takara)	Illumina SR-50	First 3 of R1	Bowtie (--best)	Low	p-value < 1e-5, enrichment > 10	F9_Input + HA_control
Zfp935	DNA SMART (Takara)	Illumina SR-50	First 3 of R1	Bowtie (--best)	Medium	p-value < 1e-10, enrichment > 10	F9_Input + HA_control
Zfp938	DNA SMART (Takara)	Illumina SR-50	First 3 of R1	Bowtie (--best)	High	p-value < 1e-10, enrichment > 20	F9_Input + HA_control
Zfp94	DNA SMART (Takara)	Illumina SR-50	First 3 of R1	Bowtie (--best)	High	p-value < 1e-10, enrichment > 20	F9_Input + HA_control
Zfp953	DNA SMART (Takara)	Illumina SR-50	First 3 of R1	Bowtie (--best)	High	p-value < 1e-10, enrichment > 20	F9_Input + HA_control
Zfp961	DNA SMART (Takara)	Illumina SR-50	First 3 of R1	Bowtie (--best)	High	p-value < 1e-10, enrichment > 20	F9_Input + FLAG_control
Zkscan17	DNA SMART (Takara)	Illumina SR-50	First 3 of R1	Bowtie (--best)	Low	p-value < 1e-5, enrichment > 10	F9_Input + HA_control

### Sheet: RNA-seq
Cell line	RNA purification	Library construction	Sequencing mode
Chr4-cl WT B6/129 ES cells #26	Trizol + RNeasy column	SureSelect (Agilent)	Illumina PE-50
Chr4-cl WT B6/129 ES cells #49	Trizol + RNeasy column	SureSelect (Agilent)	Illumina PE-50
Chr4-cl KO B6/129 ES cells #6	Trizol + RNeasy column	SureSelect (Agilent)	Illumina PE-50
Chr4-cl KO B6/129 ES cells #41	Trizol + RNeasy column	SureSelect (Agilent)	Illumina PE-50
Chr4-cl WT B6 ES cells #14	Trizol + RNeasy column	SureSelect (Agilent)	Illumina PE-50
Chr4-cl WT B6 ES cells #16	Trizol + RNeasy column	SureSelect (Agilent)	Illumina PE-50
Chr4-cl KO B6 ES cells #1	Trizol + RNeasy column	SureSelect (Agilent)	Illumina PE-50
Chr4-cl KO B6 ES cells #8	Trizol + RNeasy column	SureSelect (Agilent)	Illumina PE-50
Chr10-cl WT B6 ES cells #25	Trizol + RNeasy column	SureSelect (Agilent)	Illumina PE-50
Chr10-cl WT B6 ES cells #46	Trizol + RNeasy column	SureSelect (Agilent)	Illumina PE-50
Chr10-cl KO B6 ES cells #34	Trizol + RNeasy column	SureSelect (Agilent)	Illumina PE-50
Chr10-cl KO B6 ES cells #76	Trizol + RNeasy column	SureSelect (Agilent)	Illumina PE-50
Chr13.1-cl WT B6 ES cells #7	Trizol + RNeasy column	SureSelect (Agilent)	Illumina PE-50
Chr13.1-cl WT B6 ES cells #10	Trizol + RNeasy column	SureSelect (Agilent)	Illumina PE-50
Chr13.1-cl KO B6 ES cells #14	Trizol + RNeasy column	SureSelect (Agilent)	Illumina PE-50
Chr13.1-cl KO B6 ES cells #65	Trizol + RNeasy column	SureSelect (Agilent)	Illumina PE-50
Chr13.2-cl WT B6 ES cells #18	Trizol + RNeasy column	SureSelect (Agilent)	Illumina PE-50
Chr13.2-cl WT B6 ES cells #69	Trizol + RNeasy column	SureSelect (Agilent)	Illumina PE-50
Chr13.2-cl KO B6 ES cells #80	Trizol + RNeasy column	SureSelect (Agilent)	Illumina PE-50
Chr13.2-cl KO B6 ES cells #90	Trizol + RNeasy column	SureSelect (Agilent)	Illumina PE-50
Chr4-cl WT B6 liver #T2602 (4 weeks)	Trizol + RNeasy column	TruSeq (Illumina)	Illumina PE-50
Chr4-cl WT B6 liver #T00833 (4 weeks)	Trizol + RNeasy column	TruSeq (Illumina)	Illumina PE-50
Chr4-cl WT B6 liver #T2596 (4 weeks)	Trizol + RNeasy column	TruSeq (Illumina)	Illumina PE-50
Chr4-cl KO B6 liver #T2601 (4 weeks)	Trizol + RNeasy column	TruSeq (Illumina)	Illumina PE-50
Chr4-cl KO B6 liver #T00834 (4 weeks)	Trizol + RNeasy column	TruSeq (Illumina)	Illumina PE-50
Chr4-cl KO B6 liver #T2597 (4 weeks)	Trizol + RNeasy column	TruSeq (Illumina)	Illumina PE-50
Chr4-cl WT B6 testis #T2602 (4 weeks)	Trizol + RNeasy column	TruSeq (Illumina)	Illumina PE-50
Chr4-cl WT B6 testis #T00833 (4 weeks)	Trizol + RNeasy column	TruSeq (Illumina)	Illumina PE-50
Chr4-cl KO B6 testis #T2601 (4 weeks)	Trizol + RNeasy column	TruSeq (Illumina)	Illumina PE-50
Chr4-cl KO B6 testis #T00834 (4 weeks)	Trizol + RNeasy column	TruSeq (Illumina)	Illumina PE-50
Chr4-cl KO B6 testis #T00835 (4 weeks)	Trizol + RNeasy column	TruSeq (Illumina)	Illumina PE-50
Chr4-cl WT B6 brain #T2602 (4 weeks)	Trizol + RNeasy column	TruSeq (Illumina)	Illumina PE-50
Chr4-cl WT B6 brain #T2596 (4 weeks)	Trizol + RNeasy column	TruSeq (Illumina)	Illumina PE-50
Chr4-cl KO B6 brain #T2601 (4 weeks)	Trizol + RNeasy column	TruSeq (Illumina)	Illumina PE-50
Chr4-cl KO B6 brain #T2597 (4 weeks)	Trizol + RNeasy column	TruSeq (Illumina)	Illumina PE-50
Chr4-cl WT B6 kidney #T2602 (4 weeks)	Trizol + RNeasy column	TruSeq (Illumina)	Illumina PE-50
Chr4-cl WT B6 kidney #T2596 (4 weeks)	Trizol + RNeasy column	TruSeq (Illumina)	Illumina PE-50
Chr4-cl KO B6 kidney #T2601 (4 weeks)	Trizol + RNeasy column	TruSeq (Illumina)	Illumina PE-50
Chr4-cl KO B6 kidney #T2597 (4 weeks)	Trizol + RNeasy column	TruSeq (Illumina)	Illumina PE-50
Chr4-cl WT B6 blood #T00414 (20 weeks)	Trizol + RNeasy column	TruSeq (Illumina)	Illumina PE-50
Chr4-cl WT B6 blood #T00525 (20 weeks)	Trizol + RNeasy column	TruSeq (Illumina)	Illumina PE-50
Chr4-cl KO B6 blood #T00415 (20 weeks)	Trizol + RNeasy column	TruSeq (Illumina)	Illumina PE-50
Chr4-cl KO B6 blood #T00524 (20 weeks)	Trizol + RNeasy column	TruSeq (Illumina)	Illumina PE-50
Chr2-cl WT B6 ES cells #A8	High Pure RNA isolation Kit (Roche)	TruSeq (Illumina)	Illumina PE-100
Chr2-cl WT B6 ES cells #E6	High Pure RNA isolation Kit (Roche)	TruSeq (Illumina)	Illumina PE-100
Chr2-cl WT B6 ES cells #H7	High Pure RNA isolation Kit (Roche)	TruSeq (Illumina)	Illumina PE-100
Chr2-cl KO B6 ES cells #B10	High Pure RNA isolation Kit (Roche)	TruSeq (Illumina)	Illumina PE-100
Chr2-cl KO B6 ES cells #D10	High Pure RNA isolation Kit (Roche)	TruSeq (Illumina)	Illumina PE-100
Chr2-cl KO B6 ES cells #G11	High Pure RNA isolation Kit (Roche)	TruSeq (Illumina)	Illumina PE-100
Chr2-cl WT B6/129 testis #C4673 (16 weeks)	Trizol + RNeasy column	TruSeq (Illumina)	Illumina PE-100
Chr2-cl WT B6/129 testis #C4694 (16 weeks)	Trizol + RNeasy column	TruSeq (Illumina)	Illumina PE-100
Chr2-cl KO B6/129 testis #C4693 (16 weeks)	Trizol + RNeasy column	TruSeq (Illumina)	Illumina PE-100
Chr2-cl KO B6/129 testis #C4695 (16 weeks)	Trizol + RNeasy column	TruSeq (Illumina)	Illumina PE-100
Chr2-cl WT B6/129 brain #C4673 (16 weeks)	Trizol + RNeasy column	TruSeq (Illumina)	Illumina PE-100
Chr2-cl WT B6/129 brain #C4694 (16 weeks)	Trizol + RNeasy column	TruSeq (Illumina)	Illumina PE-100
Chr2-cl KO B6/129 brain #C4693 (16 weeks)	Trizol + RNeasy column	TruSeq (Illumina)	Illumina PE-100
Chr2-cl KO B6/129 brain #C4695 (16 weeks)	Trizol + RNeasy column	TruSeq (Illumina)	Illumina PE-100
Chr2-cl WT B6/129 blood #C4673 (20 weeks)	Trizol + RNeasy column	TruSeq (Illumina)	Illumina PE-100
Chr2-cl WT B6/129 blood #C4694 (20 weeks)	Trizol + RNeasy column	TruSeq (Illumina)	Illumina PE-100
Chr2-cl KO B6/129 blood #C4693 (20 weeks)	Trizol + RNeasy column	TruSeq (Illumina)	Illumina PE-100
Chr2-cl KO B6/129 blood #C4672 (20 weeks)	Trizol + RNeasy column	TruSeq (Illumina)	Illumina PE-100

### Sheet: Histone and KAP1 ChIP-seq
Cell line	Antibody	ChIP	Library preparation	Sequencing mode	Mapping
Chr4-cl WT B6/129 ES cells #26	H3K9me3 (Active Motif #39161)	Native ChIP	DNA SMART (Takara)	Illumina SR-50	Bowtie (--best)
Chr4-cl WT B6/129 ES cells #49	H3K9me3 (Active Motif #39161)	Native ChIP	DNA SMART (Takara)	Illumina SR-50	Bowtie (--best)
Chr4-cl KO B6/129 ES cells #6	H3K9me3 (Active Motif #39161)	Native ChIP	DNA SMART (Takara)	Illumina SR-50	Bowtie (--best)
Chr4-cl KO B6/129 ES cells #41	H3K9me3 (Active Motif #39161)	Native ChIP	DNA SMART (Takara)	Illumina SR-50	Bowtie (--best)
Chr10-cl WT B6 ES cells #25	H3K9me3 (Active Motif #39161)	Native ChIP	DNA SMART (Takara)	Illumina SR-50	Bowtie (--best)
Chr10-cl WT B6 ES cells #46	H3K9me3 (Active Motif #39161)	Native ChIP	DNA SMART (Takara)	Illumina SR-50	Bowtie (--best)
Chr10-cl KO B6 ES cells #34	H3K9me3 (Active Motif #39161)	Native ChIP	DNA SMART (Takara)	Illumina SR-50	Bowtie (--best)
Chr10-cl KO B6 ES cells #76	H3K9me3 (Active Motif #39161)	Native ChIP	DNA SMART (Takara)	Illumina SR-50	Bowtie (--best)
Chr13.1-cl WT B6 ES cells #7	H3K9me3 (Active Motif #39161)	Native ChIP	DNA SMART (Takara)	Illumina SR-50	Bowtie (--best)
Chr13.1-cl WT B6 ES cells #10	H3K9me3 (Active Motif #39161)	Native ChIP	DNA SMART (Takara)	Illumina SR-50	Bowtie (--best)
Chr13.1-cl KO B6 ES cells #14	H3K9me3 (Active Motif #39161)	Native ChIP	DNA SMART (Takara)	Illumina SR-50	Bowtie (--best)
Chr13.1-cl KO B6 ES cells #65	H3K9me3 (Active Motif #39161)	Native ChIP	DNA SMART (Takara)	Illumina SR-50	Bowtie (--best)
Chr13.2-cl KO B6 ES cells #80	H3K9me3 (Active Motif #39161)	Native ChIP	DNA SMART (Takara)	Illumina SR-50	Bowtie (--best)
Chr13.2-cl KO B6 ES cells #90	H3K9me3 (Active Motif #39161)	Native ChIP	DNA SMART (Takara)	Illumina SR-50	Bowtie (--best)
Chr2-cl WT B6 ES cells #A8	H3K9me3 (Diagenode, C15410056)	ChIP (Ecco et al. 2016)	TruSeq (Illumina)	Illumina PE-79	Bowtie2
Chr2-cl WT B6 ES cells #E6	H3K9me3 (Diagenode, C15410056)	ChIP (Ecco et al. 2016)	TruSeq (Illumina)	Illumina PE-79	Bowtie2
Chr2-cl WT B6 ES cells #H7	H3K9me3 (Diagenode, C15410056)	ChIP (Ecco et al. 2016)	TruSeq (Illumina)	Illumina PE-79	Bowtie2
Chr2-cl KO B6 ES cells #B10	H3K9me3 (Diagenode, C15410056)	ChIP (Ecco et al. 2016)	TruSeq (Illumina)	Illumina PE-79	Bowtie2
Chr2-cl KO B6 ES cells #D10	H3K9me3 (Diagenode, C15410056)	ChIP (Ecco et al. 2016)	TruSeq (Illumina)	Illumina PE-79	Bowtie2
Chr2-cl KO B6 ES cells #G11	H3K9me3 (Diagenode, C15410056)	ChIP (Ecco et al. 2016)	TruSeq (Illumina)	Illumina PE-79	Bowtie2
Chr2-cl WT B6 ES cells #A8	KAP1 (Tronolab, rabbit polyclonal S23470)	ChIP (Ecco et al. 2016)	TruSeq (Illumina)	Illumina PE-79	Bowtie2
Chr2-cl WT B6 ES cells #E6	KAP1 (Tronolab, rabbit polyclonal S23470)	ChIP (Ecco et al. 2016)	TruSeq (Illumina)	Illumina PE-79	Bowtie2
Chr2-cl WT B6 ES cells #H7	KAP1 (Tronolab, rabbit polyclonal S23470)	ChIP (Ecco et al. 2016)	TruSeq (Illumina)	Illumina PE-79	Bowtie2
Chr2-cl KO B6 ES cells #B10	KAP1 (Tronolab, rabbit polyclonal S23470)	ChIP (Ecco et al. 2016)	TruSeq (Illumina)	Illumina PE-79	Bowtie2
Chr2-cl KO B6 ES cells #D10	KAP1 (Tronolab, rabbit polyclonal S23470)	ChIP (Ecco et al. 2016)	TruSeq (Illumina)	Illumina PE-79	Bowtie2
Chr2-cl KO B6 ES cells #G11	KAP1 (Tronolab, rabbit polyclonal S23470)	ChIP (Ecco et al. 2016)	TruSeq (Illumina)	Illumina PE-79	Bowtie2
Chr4-cl WT B6/129 ES cells #26 [KAP1-GFP]	GFP (#A-11122)	ChIP (O'Geen et al. 2010)	DNA SMART (Takara)	Illumina SR-50	Bowtie (--best)
Chr4-cl KO B6/129 ES cells #6 [KAP1-GFP]	GFP (#A-11122)	ChIP (O'Geen et al. 2010)	DNA SMART (Takara)	Illumina SR-50	Bowtie (--best)
Chr4-cl WT B6/129 ES cells #26	H3K4me1 (ab8895)	ChIP (O'Geen et al. 2010)	DNA SMART (Takara)	Illumina SR-50	Bowtie (--best)
Chr4-cl WT B6/129 ES cells #26	H3K4me3 (ab8580)	ChIP (O'Geen et al. 2010)	DNA SMART (Takara)	Illumina SR-50	Bowtie (--best)
Chr4-cl WT B6/129 ES cells #26	H3K27ac (ab4729)	ChIP (O'Geen et al. 2010)	DNA SMART (Takara)	Illumina SR-50	Bowtie (--best)
Chr4-cl KO B6/129 ES cells #6	H3K4me1 (ab8895)	ChIP (O'Geen et al. 2010)	DNA SMART (Takara)	Illumina SR-50	Bowtie (--best)
Chr4-cl KO B6/129 ES cells #6	H3K4me3 (ab8580)	ChIP (O'Geen et al. 2010)	DNA SMART (Takara)	Illumina SR-50	Bowtie (--best)
Chr4-cl KO B6/129 ES cells #6	H3K27ac (ab4729)	ChIP (O'Geen et al. 2010)	DNA SMART (Takara)	Illumina SR-50	Bowtie (--best)
Chr4-cl WT B6 testis (2 weeks)	H3K4me1 (ab8895)	ChIP (Khil et al. 2012)	DNA SMART (Takara)	Illumina SR-50	Bowtie (--best)
Chr4-cl WT B6 testis (2 weeks)	H3K4me3 (ab8580)	ChIP (Khil et al. 2012)	DNA SMART (Takara)	Illumina SR-50	Bowtie (--best)
Chr4-cl WT B6 testis (2 weeks)	H3K27ac (ab4729)	ChIP (Khil et al. 2012)	DNA SMART (Takara)	Illumina SR-50	Bowtie (--best)
Chr4-cl KO B6 testis (2 weeks)	H3K4me1 (ab8895)	ChIP (Khil et al. 2012)	DNA SMART (Takara)	Illumina SR-50	Bowtie (--best)
Chr4-cl KO B6 testis (2 weeks)	H3K4me3 (ab8580)	ChIP (Khil et al. 2012)	DNA SMART (Takara)	Illumina SR-50	Bowtie (--best)
Chr4-cl KO B6 testis (2 weeks)	H3K27ac (ab4729)	ChIP (Khil et al. 2012)	DNA SMART (Takara)	Illumina SR-50	Bowtie (--best)
Chr4-cl WT B6/129 ES cells #26	n/a (Input)	Native ChIP	DNA SMART (Takara)	Illumina SR-50	Bowtie (--best)
Chr4-cl WT B6/129 ES cells #49	n/a (Input)	Native ChIP	DNA SMART (Takara)	Illumina SR-50	Bowtie (--best)
Chr4-cl KO B6/129 ES cells #6	n/a (Input)	Native ChIP	DNA SMART (Takara)	Illumina SR-50	Bowtie (--best)
Chr4-cl KO B6/129 ES cells #41	n/a (Input)	Native ChIP	DNA SMART (Takara)	Illumina SR-50	Bowtie (--best)
Chr4-cl WT B6 testis (2 weeks)	n/a (Input)	ChIP (Khil et al. 2012)	DNA SMART (Takara)	Illumina SR-50	Bowtie (--best)
Chr4-cl KO B6 testis (2 weeks)	n/a (Input)	ChIP (Khil et al. 2012)	DNA SMART (Takara)	Illumina SR-50	Bowtie (--best)
Chr2-cl WT B6 ES cells #A8	n/a (Input)	ChIP (Ecco et al. 2016)	TruSeq (Illumina)	Illumina PE-79	Bowtie2
Chr2-cl WT B6 ES cells #E6	n/a (Input)	ChIP (Ecco et al. 2016)	TruSeq (Illumina)	Illumina PE-79	Bowtie2
Chr2-cl WT B6 ES cells #H7	n/a (Input)	ChIP (Ecco et al. 2016)	TruSeq (Illumina)	Illumina PE-79	Bowtie2
Chr2-cl KO B6 ES cells #B10	n/a (Input)	ChIP (Ecco et al. 2016)	TruSeq (Illumina)	Illumina PE-79	Bowtie2
Chr2-cl KO B6 ES cells #D10	n/a (Input)	ChIP (Ecco et al. 2016)	TruSeq (Illumina)	Illumina PE-79	Bowtie2
Chr2-cl KO B6 ES cells #G11	n/a (Input)	ChIP (Ecco et al. 2016)	TruSeq (Illumina)	Illumina PE-79	Bowtie2
Chr4-cl WT B6/129 ES cells #26	n/a (Input)	ChIP (O'Geen et al.)	DNA SMART (Takara)	Illumina SR-50	Bowtie (--best)
Chr4-cl KO B6/129 ES cells #6	n/a (Input)	ChIP (O'Geen et al.)	DNA SMART (Takara)	Illumina SR-50	Bowtie (--best)

### Sheet: Capture-seq
Sample	Mouse ID	Sex	Strain background	Genotype	Ancestry	gDNA source	Unique ETn-paired reads	Unique RLTR4-paired reads	Screened ancestors	Unique ETn insertions with min. 8 reads	Unique RLTR4 insertions with min. 8 reads
QXT1	T00431	F	B6	Chr4-cl KO/KO (F3)	T2379 x T2680 and T2613 x T2682	tail	855585	34218	yes	0	0
QXT2	T00460	M	B6	Chr4-cl KO/KO (F3)	T2379 x T2680 and T2613 x T2682	tail	1046650	42443	yes	0	0
QXT3	T09655	F	B6	Chr4-cl WT	n/a	blood	904925	34950	no	0	0
QXT4	T09656	F	B6	Chr4-cl WT	n/a	blood	891588	33897	no	1	0
QXT5	T09673	F	B6x129X1/SvJ (F1)	Chr4-cl KO/KO (F1)	T3913 x T3921	blood	902477	30018	yes	7	0
QXT6	T09674	F	B6x129X1/SvJ (F1)	Chr4-cl KO/KO (F1)	T3913 x T3921	blood	858260	29770	yes	1	0
QXT7	T09691	M	B6	Chr4-cl KO/KO (F4)	T00460 x T00431/T00432	blood	869656	34702	yes	0	0
QXT8	T09692	M	B6	Chr4-cl KO/KO (F4)	T00460 x T00431/T00432	blood	901626	36814	yes	0	0
QXT9	T2379	F	B6	Chr4-cl KO/KO (F1)	n/a	tail	525419	14140	no	2	0
QXT10	T2613	F	B6	Chr4-cl KO/KO (F1)	n/a	ear	807319	30027	no	2	1
QXT11	T3913	F	B6x129X1/SvJ (F1)	Chr4-cl KO/WT	n/a	ear	794403	28519	no	0	0
QXT12	T3921	M	B6x129X1/SvJ (F1)	Chr4-cl KO/WT	n/a	tail	843558	32645	no	0	0
QXT13	T00432	F	B6	Chr4-cl KO/KO (F3)	T2379 x T2680 and T2613 x T2682	tail	834918	31818	yes	0	0
QXT14	T09693	M	B6	Chr4-cl KO/KO (F4)	T00460 x T00431/T00432	ear	657824	23980	yes	0	0
QXT15	T09694	M	B6	Chr4-cl KO/KO (F4)	T00460 x T00431/T00432	ear	665619	27322	yes	0	0
QXT16	T09695	M	B6	Chr4-cl KO/KO (F4)	T00460 x T00431/T00432	ear	780171	30686	yes	0	0
QXT17	T2680	M	B6	Chr4-cl KO/KO (F1)	n/a	spleen	799831	32757	no	1	0
QXT18	T2682	M	B6	Chr4-cl KO/KO (F1)	n/a	spleen	817343	33402	no	1	0
QXT19	B6 #2	n/a	B6	Chr4-cl KO/WT	n/a	ES cells	790448	33961	n/a	0	0
QXT20	B6 #11	n/a	B6	Chr4-cl KO/WT	n/a	ES cells	813792	35394	n/a	0	0
QXT21	T00436	F	B6x129X1/SvJ (F1)	Chr4-cl KO/KO (F1)	T3913 x T3921	tail	752695	26847	yes	16	0
QXT22	T00565	M	B6x129X1/SvJ (F1)	Chr4-cl KO/KO (F1)	T3913 x T3921	tail	140832	3824	yes (used as control only)	n/a	n/a
QXT23	T00607	F	B6x129X1/SvJ (F1)	Chr4-cl KO/KO (F1)	T3913 x T3921	tail	170380	4611	yes (used as control only)	n/a	n/a
QXT25	T00872	M	B6x129X1/SvJ (F1)	Chr4-cl KO/KO (F1)	T3913 x T3921	tail	174239	5114	yes (used as control only)	n/a	n/a
QXT26	T09634	F	B6x129X1/SvJ (F1)	Chr4-cl KO/KO (F1)	T3913 x T3921	tail	110734	3251	yes (used as control only)	n/a	n/a
QXT27	T09636	F	B6x129X1/SvJ (F1)	Chr4-cl KO/KO (F1)	T3913 x T3921	tail	169235	5246	yes (used as control only)	n/a	n/a
QXT28	T00434	F	B6x129X1/SvJ (F1)	Chr4-cl WT (F1)	T3913 x T3921	tail	736796	24737	yes	0	0
QXT29	T00435	F	B6x129X1/SvJ (F1)	Chr4-cl WT (F1)	T3913 x T3921	tail	757345	23969	yes	0	0
QXT30	T00464	M	B6x129X1/SvJ (F1)	Chr4-cl WT (F1)	T3913 x T3921	tail	693512	24468	yes	0	0
QXT31	T00563	F	B6x129X1/SvJ (F1)	Chr4-cl WT (F1)	T3913 x T3921	tail	86272	3079	yes (used as control only)	n/a	n/a
QXT32	T00566	M	B6x129X1/SvJ (F1)	Chr4-cl WT (F1)	T3913 x T3921	tail	61050	2399	yes (used as control only)	n/a	n/a
QXT45	T00869	M	B6x129X1/SvJ (F1)	Chr4-cl KO/KO (F1)	T3913 x T3921	ear	736479	26981	yes	1	0
QXT46	C6427	F	B6x129X1/SvJ (F1)	Chr4-cl KO/KO (F2)	T09673 x T00869	ear	707121	23432	yes	0	0
QXT47	C6428	F	B6x129X1/SvJ (F1)	Chr4-cl KO/KO (F2)	T09673 x T00869	ear	831324	26033	yes	1	0
QXT48	C6429	M	B6x129X1/SvJ (F1)	Chr4-cl KO/KO (F2)	T09673 x T00869	ear	726489	25100	yes	0	0
QXT49	C6430	M	B6x129X1/SvJ (F1)	Chr4-cl KO/KO (F2)	T09673 x T00869	ear	714570	23845	yes	0	0
QXT50	BA27227	F	B6x129X1/SvJ (F2)	Chr4-cl KO/WT	n/a	ear	698731	18855	no	0	0
QXT51	BA27232	M	B6x129X1/SvJ (F2)	Chr4-cl KO/KO (F1)	n/a	ear	696331	18350	no	3	0
QXT52	C6771	F	B6 x 129/Sv x 129/Sv-CP	Chr2-cl KO/KO	n/a	ear	699602	20453	no	0	0
QXT53	C6773	F	B6 x 129/Sv x 129/Sv-CP	Chr2-cl KO/KO	n/a	ear	781297	22606	no	0	0
QXT54	C6774	F	B6 x 129/Sv x 129/Sv-CP	Chr2-cl WT	n/a	ear	821392	27406	no	0	0
QXT55	C6923	M	B6x129X1/SvJ (F2)	Chr4-cl KO/KO (F1)	BA27227 x BA27232	ear	723524	20652	yes	0	0
QXT56	C6924	M	B6x129X1/SvJ (F2)	Chr4-cl KO/KO (F1)	BA27227 x BA27232	ear	695868	17458	yes	0	0
QXT57	C6926	M	B6x129X1/SvJ (F2)	Chr4-cl KO/KO (F1)	BA27227 x BA27232	ear	755912	19566	yes	4	0
QXT58	C6734	M	B6 x 129/Sv x 129/Sv-CP	Chr2-cl KO/WT	n/a	ear	843761	30733	no	0	0
QXT59	C6735	M	B6 x 129/Sv x 129/Sv-CP	Chr2-cl KO/KO	n/a	ear	830068	25223	no	0	0
QXT60	C6736	M	B6 x 129/Sv x 129/Sv-CP	Chr2-cl WT	n/a	ear	882817	28319	no	0	0
QXT61	C6765	F	B6x129X1/SvJ (F2)	Chr4-cl KO/KO (F1)	BA27227 x BA27232	tail	843579	22809	yes	28	0
QXT62	C6766	F	B6 x 129/Sv x 129/Sv-CP	Chr2-cl KO/KO	n/a	tail	843617	27378	no	1	0
QXT63	C6733	M	B6x129X1/SvJ (F2)	Chr4-cl KO/KO (F1)	BA27227 x BA27232	tail	812911	23391	yes	85	0
QXT64	C6768	M	B6 x 129/Sv x 129/Sv-CP	Chr2-cl KO/KO	n/a	tail	872597	30314	no	0	0
